# qPyCR: A qPCR Data Analyzer for Template Quantification and the Detection of Performance Outliers

**DOI:** 10.64898/2026.10.08.757329

**Authors:** Sean D. Moore

**Affiliations:** Burnett School of Biomedical Sciences, University of Central Florida, Orlando, FL 3286, USA; Genomics and Bioinformatics Cluster, University of Central Florida, Orlando, FL 3286, USA

## Abstract

**Motivation:** Real-time qPCR data are commonly analyzed to obtain a Cq values, which are used to compare the relative abundance of a targeted template. However, improper background subtraction distorts Cq and changing the assigned threshold can alter experimental conclusions. In addition, a Cq values provide no information on the quality of the qPCR for a given sample. Alternatively, global fitting of qPCR data provides agnostic quantification without the use of Cq or thresholds, and the fitting terms provide a useful metric of reaction performance. Current implementations of global fitting are limited to custom in-house programs.

**Results:** PyCR is comprehensive analysis tool written in Python that performs background signal subtractions, computes a threshold, and reports Cq values in a traditional manner. The program also performs global fitting and reports template abundances along with reaction quality values. The quality values can be used to assign performance standards, which allow researchers to distinguish aberrant reactions from true changes in template abundance.

**Availability and Implementation:** Code and example data are freely available on GitHub (https://github.com/sdmoore-labs/qPyCR) and on Zenodo (https://doi.org/10.5281/zenodo.21115342).

**Supplementary information:** Supplementary data are available at *bioRxiv* online.
