## Supplementary Data SD1 for "qPyCR: A qPCR Data Analyzer for Template Quantification and the Detection of Performance Outliers": NEBNext_One_Of_Each.csv

Cycle	A1	B1	C1	D1	E1	F1
1	2441.44	2407.42	2411.56	2410.78	2418.83	2415.73
2	2452.5	2412.15	2419.38	2420.7	2422.07	2421.12
3	2487.01	2415.8	2418.16	2419.97	2425.34	2423.14
4	2545.4	2424.17	2420.78	2421.94	2426.25	2426.54
5	2656.28	2438.38	2424.67	2423.95	2430.26	2423.67
6	2846.97	2457.43	2425.46	2420.77	2427.17	2428.05
7	3187.4	2497.92	2428.25	2427.8	2429.17	2429.57
8	3720.1	2568.25	2441.96	2431.36	2432.73	2426.91
9	4417.69	2707.61	2459.24	2429.36	2429.44	2431.37
10	5090.3	2945.16	2495.13	2437.36	2434.25	2435.03
11	5455.87	3354.36	2556.41	2445.22	2434.91	2431.85
12	5695.43	3955.3	2674.97	2459.97	2439.27	2434.33
13	5929.69	4644.4	2893.7	2484.98	2439.1	2432
14	6106.39	5114.54	3267.81	2539.37	2444.68	2433.69
15	6245.19	5355.21	3852.37	2632.69	2453.52	2437.6
16	6351.07	5581.48	4596.57	2816.13	2475.4	2437.19
17	6450.71	5769.36	5240.86	3121.98	2500.44	2443.37
18	6503.24	5911.45	5545.31	3625.08	2558.59	2450.97
19	6571.36	6033.26	5806.55	4323.06	2684.81	2459
20	6618.92	6118.08	6027.98	5023.43	2894.35	2484.07
21	6655.3	6197.8	6206.6	5412.8	3263.3	2529.29
22	6692.47	6255.75	6335.6	5650.75	3827.08	2601.12
23	6718.6	6305.81	6441.62	5878.14	4563.4	2748.92
24	6756.19	6345.89	6530.53	6071.74	5212.52	3011.59
25	6779.03	6378.62	6582.21	6212.35	5506.4	3442.43
26	6791.55	6414.4	6638.67	6317.98	5740.88	4067.45
27	6816.12	6441.84	6693.92	6417.81	5970.34	4770.67
28	6839.86	6462.8	6736.4	6489.9	6138.12	5204.31
29	6848.12	6482.58	6761.5	6550.22	6273.04	5435.28
30	6856.32	6494.33	6784.99	6592.42	6358.08	5650.16
31	6875.72	6515.17	6809.8	6630.98	6436.74	5832.9
32	6880.22	6530.43	6836.44	6665.19	6506.24	5972.96
33	6900.83	6540	6851.59	6692.4	6553.96	6092.91
34	6918.66	6551.4	6864.67	6723.8	6599.59	6170.12
35	6924.84	6564.54	6884.17	6750.24	6643.15	6247.87
