## Supplementary Data SD1 for "qPyCR: A qPCR Data Analyzer for Template Quantification and the Detection of Performance Outliers": NEBNext_Standards_All.csv

Cycle	A1	A2	A3	B1	B2	B3	C1	C2	C3	D1	D2	D3	E1	E2	E3	F1	F2	F3
1	2441.44	2428.92	2431.85	2407.42	2442.21	2399.64	2411.56	2417.07	2421.78	2410.78	2424.75	2418.64	2418.83	2428.44	2421.93	2415.73	2415.12	2423.81
2	2452.5	2461.88	2453.23	2412.15	2447.47	2409.51	2419.38	2416.12	2427.06	2420.7	2431.44	2425.79	2422.07	2431.77	2425.54	2421.12	2416.01	2433.13
3	2487.01	2487.17	2484.68	2415.8	2452.99	2412.6	2418.16	2419.63	2423.98	2419.97	2436.52	2433.16	2425.34	2430.7	2425.07	2423.14	2420.89	2432.37
4	2545.4	2544.46	2531.95	2424.17	2466.14	2419.84	2420.78	2423.74	2428.98	2421.94	2433.57	2432.95	2426.25	2430.85	2427.85	2426.54	2425.62	2436.97
5	2656.28	2652.06	2634.41	2438.38	2478.29	2432.19	2424.67	2424.19	2425.78	2423.95	2439.52	2439.53	2430.26	2434.45	2428.56	2423.67	2422.7	2432.5
6	2846.97	2849.78	2806.58	2457.43	2500.32	2451.47	2425.46	2428.75	2429.24	2420.77	2441.21	2433.65	2427.17	2434.62	2426.87	2428.05	2424.99	2434.15
7	3187.4	3198.97	3122.53	2497.92	2545.48	2491.38	2428.25	2432.71	2441.5	2427.8	2441.29	2440.24	2429.17	2435.73	2433.49	2429.57	2426.77	2437.71
8	3720.1	3726.38	3625.92	2568.25	2631.68	2560.97	2441.96	2441.91	2446.84	2431.36	2447.97	2440.77	2432.73	2436.38	2436.79	2426.91	2431	2441.88
9	4417.69	4413.15	4318.68	2707.61	2784.73	2687.69	2459.24	2459.37	2462.64	2429.36	2444.16	2442.83	2429.44	2437.96	2431.57	2431.37	2427.9	2435.88
10	5090.3	5051.86	5031.82	2945.16	3065.16	2928.36	2495.13	2487.29	2494.69	2437.36	2455.97	2454.57	2434.25	2446.57	2439.52	2435.03	2436.58	2446.22
11	5455.87	5391.15	5460.19	3354.36	3533.07	3324.66	2556.41	2547.49	2555.83	2445.22	2459.41	2452.21	2434.91	2436.68	2437.69	2431.85	2430.41	2444.52
12	5695.43	5613.94	5713.7	3955.3	4235.77	3928.6	2674.97	2660.43	2660.78	2459.97	2478.96	2471.93	2439.27	2449.36	2442.25	2434.33	2432.91	2444.42
13	5929.69	5826.91	5964.35	4644.4	5041.81	4635.59	2893.7	2859.19	2863.5	2484.98	2497.08	2496.7	2439.1	2446.43	2440.68	2432	2431.39	2445.13
14	6106.39	5994.31	6156.69	5114.54	5603.07	5143.67	3267.81	3205.95	3215.57	2539.37	2544.14	2540.2	2444.68	2449.53	2447.51	2433.69	2433.37	2446.78
15	6245.19	6131.77	6313.95	5355.21	5893.27	5400.83	3852.37	3762.11	3770.86	2632.69	2636.79	2629.67	2453.52	2460.83	2451.46	2437.6	2433.53	2445.39
16	6351.07	6225.31	6438.46	5581.48	6158.42	5648.41	4596.57	4460.41	4508.81	2816.13	2801.33	2794.2	2475.4	2478.83	2469.97	2437.19	2436.51	2450.03
17	6450.71	6316.92	6534.73	5769.36	6386.2	5853.36	5240.86	5100.1	5191.25	3121.98	3084.01	3076.67	2500.44	2504.71	2495.61	2443.37	2443.53	2452.14
18	6503.24	6373.64	6601.79	5911.45	6550.32	5997.43	5545.31	5395.23	5524.66	3625.08	3552.84	3552.78	2558.59	2561.67	2540.79	2450.97	2448.68	2458.38
19	6571.36	6434.6	6668.05	6033.26	6694.88	6126.22	5806.55	5643.47	5792.54	4323.06	4195.3	4232.82	2684.81	2673.78	2632.35	2459	2457.09	2469.87
20	6618.92	6471.93	6722.28	6118.08	6790.27	6228.1	6027.98	5864.46	6031.9	5023.43	4846.95	4944.11	2894.35	2882.78	2804.07	2484.07	2483.7	2491.09
21	6655.3	6516.3	6767.87	6197.8	6892.61	6307.21	6206.6	6037.78	6213.07	5412.8	5204.12	5371.86	3263.3	3239.64	3103.47	2529.29	2525.94	2530.65
22	6692.47	6541.47	6801.91	6255.75	6955.47	6369.08	6335.6	6173.58	6360.9	5650.75	5427.8	5621.04	3827.08	3804.01	3592.1	2601.12	2596.8	2608.48
23	6718.6	6569.76	6826.92	6305.81	7003.21	6423.62	6441.62	6273.04	6475.28	5878.14	5640.79	5857.81	4563.4	4548.09	4243.74	2748.92	2738.86	2754.47
24	6756.19	6599.54	6859.85	6345.89	7057.15	6469.97	6530.53	6361.11	6563.95	6071.74	5821.5	6065.33	5212.52	5250.51	4911.9	3011.59	2994.42	3012.68
25	6779.03	6612.47	6880.91	6378.62	7088.67	6490.94	6582.21	6409.4	6623.52	6212.35	5946.9	6216.33	5506.4	5590.22	5245.53	3442.43	3410.82	3439.64
26	6791.55	6629.64	6896.67	6414.4	7122.41	6523.65	6638.67	6472.02	6690.57	6317.98	6053.55	6334	5740.88	5834.12	5469.07	4067.45	4019.93	4065.22
27	6816.12	6649.31	6923.9	6441.84	7160.85	6557.64	6693.92	6519.58	6741.69	6417.81	6144.53	6439.71	5970.34	6079.14	5709.15	4770.67	4709.3	4769.36
28	6839.86	6663.99	6937.08	6462.8	7187.28	6580.95	6736.4	6563.79	6783.68	6489.9	6207.41	6513.35	6138.12	6252.19	5883.51	5204.31	5135.76	5203.66
29	6848.12	6674.82	6942.74	6482.58	7209.44	6598.95	6761.5	6594.31	6816.06	6550.22	6265.92	6582.06	6273.04	6404.53	6015.53	5435.28	5378.01	5445
30	6856.32	6692.85	6960.38	6494.33	7227.49	6623.24	6784.99	6607.95	6847.28	6592.42	6306.19	6628.47	6358.08	6505.96	6118.43	5650.16	5592.11	5664.37
31	6875.72	6700.2	6969.85	6515.17	7241.08	6626.55	6809.8	6638.04	6859.2	6630.98	6348.12	6674.06	6436.74	6589.04	6192.29	5832.9	5781.91	5854.15
32	6880.22	6703.8	6974.29	6530.43	7258.09	6641.33	6836.44	6652.84	6887.65	6665.19	6379.07	6715.62	6506.24	6667.52	6275.01	5972.96	5921.49	6001.4
33	6900.83	6711.14	6983.29	6540	7274.74	6653.3	6851.59	6669.07	6906.27	6692.4	6407.59	6737.63	6553.96	6722.7	6314.29	6092.91	6035.47	6117.41
34	6918.66	6731.41	6990.42	6551.4	7288.86	6666.18	6864.67	6681.2	6924.18	6723.8	6433.72	6776.91	6599.59	6774.05	6364.59	6170.12	6130.26	6216.73
35	6924.84	6724.7	7004.67	6564.54	7303.11	6679.83	6884.17	6708.59	6942.9	6750.24	6461.27	6801.01	6643.15	6813.16	6408.31	6247.87	6203.97	6293.44
