## Supplementary Data SD1 for "qPyCR: A qPCR Data Analyzer for Template Quantification and the Detection of Performance Outliers": Performance_Outlier_All.csv

Cycle	50_1	50_2	50_3	5_1_me	5_2_me	5_3_me	5_1	5_2	5_3	0.5_1	0.5_2	0.5_3	0.05_1	0.05_2	0.05_3
1	4423	4462	4526	5164	5180	5310	4415	4490	4571	4420	4622	4639	4694	4754	4714
2	4418	4465	4527	5170	5191	5331	4430	4508	4588	4449	4631	4652	4710	4765	4721
3	4430	4472	4522	5171	5199	5338	4440	4509	4593	4455	4638	4660	4718	4765	4727
4	4432	4474	4530	5178	5201	5352	4445	4516	4599	4469	4645	4667	4712	4776	4736
5	4443	4485	4542	5184	5206	5356	4455	4519	4608	4478	4645	4666	4720	4777	4733
6	4456	4503	4549	5194	5210	5367	4454	4525	4608	4476	4651	4668	4713	4775	4740
7	4486	4526	4588	5194	5208	5368	4465	4530	4614	4478	4659	4671	4727	4778	4743
8	4526	4574	4629	5198	5218	5377	4469	4534	4620	4481	4653	4676	4730	4786	4744
9	4611	4653	4718	5195	5226	5378	4482	4549	4637	4486	4662	4676	4731	4786	4743
10	4770	4829	4881	5219	5228	5396	4504	4568	4659	4499	4663	4683	4730	4793	4740
11	5063	5127	5195	5239	5248	5413	4538	4604	4693	4505	4669	4688	4742	4790	4751
12	5584	5695	5755	5265	5275	5446	4600	4669	4761	4508	4679	4695	4734	4794	4747
13	6560	6704	6764	5325	5344	5512	4726	4795	4889	4519	4694	4707	4738	4794	4750
14	8204	8447	8544	5434	5456	5617	4956	5034	5128	4545	4718	4738	4739	4802	4753
15	10857	11192	11322	5624	5655	5814	5377	5469	5571	4592	4763	4784	4749	4801	4761
16	14492	14997	15114	5988	6034	6175	6161	6271	6396	4686	4860	4882	4758	4816	4770
17	18546	19206	19450	6616	6662	6813	7525	7688	7834	4850	5040	5055	4777	4831	4787
18	22110	23061	23263	7725	7813	7923	9801	10035	10215	5134	5362	5368	4805	4862	4820
19	24560	25517	25769	9502	9647	9714	13163	13500	13744	5688	5956	5969	4864	4920	4875
20	25962	27005	27236	12155	12339	12407	17352	17813	18152	6679	7048	7046	4976	5032	4983
21	26546	27627	27925	15415	15647	15716	21500	22068	22498	8418	8913	8909	5176	5233	5194
22	26951	27995	28285	18501	18813	18929	24697	25330	25834	11142	11869	11851	5547	5621	5581
23	27066	28108	28347	20927	21219	21470	26643	27332	27896	14951	15956	15941	6247	6330	6287
24	27162	28181	28497	22701	22977	23256	27643	28338	28937	19275	20597	20518	7496	7596	7552
25	27279	28251	28552	23849	24157	24490	28122	28837	29411	23165	24727	24643	9584	9713	9704
26	27311	28424	28621	24622	24941	25294	28352	29068	29668	25913	27644	27544	12804	12950	12986
27	27314	28406	28737	25181	25499	25853	28533	29195	29790	27369	29275	29114	17016	17256	17297
28	27433	28454	28664	25518	25807	26236	28616	29309	29903	28089	30053	29931	21407	21673	21853
29	27367	28489	28799	25750	26117	26477	28727	29378	29993	28457	30395	30236	25046	25390	25571
30	27424	28502	28792	25853	26184	26593	28753	29405	30019	28690	30542	30413	27451	27668	27987
31	27500	28518	28861	25955	26338	26708	28883	29502	30132	28779	30747	30585	28772	29026	29352
32	27472	28523	28808	25985	26353	26758	28907	29513	30152	28890	30869	30707	29353	29595	29933
33	27588	28595	28868	25996	26367	26810	28960	29565	30188	28969	30920	30827	29584	29905	30279
34	27518	28614	28863	26079	26448	26829	28996	29616	30241	29007	30955	30900	29801	30019	30442
35	27562	28621	28915	26085	26505	26848	29035	29617	30246	29020	31098	30930	29875	30224	30558
36	27544	28647	28923	26056	26522	26861	29075	29690	30275	29049	31127	30991	30040	30333	30610
37	27564	28703	28932	26091	26467	26849	29107	29672	30285	29177	31184	30947	30146	30319	30728
38	27650	28668	28879	26132	26453	26913	29149	29717	30347	29143	31201	31051	30216	30443	30776
39	27533	28654	28929	26076	26558	26876	29187	29729	30367	29309	31227	31145	30330	30466	30878
40	27653	28699	28986	26150	26511	26898	29209	29753	30377	29214	31295	31112	30331	30602	30990
