## Supplementary Data SD1 for "qPyCR: A qPCR Data Analyzer for Template Quantification and the Detection of Performance Outliers": Performance_Outlier_One_Of_Each.csv

Cycle	50_1	5_1_me	5_1	0.5_1	0.05_1
1	4423	5164	4415	4420	4694
2	4418	5170	4430	4449	4710
3	4430	5171	4440	4455	4718
4	4432	5178	4445	4469	4712
5	4443	5184	4455	4478	4720
6	4456	5194	4454	4476	4713
7	4486	5194	4465	4478	4727
8	4526	5198	4469	4481	4730
9	4611	5195	4482	4486	4731
10	4770	5219	4504	4499	4730
11	5063	5239	4538	4505	4742
12	5584	5265	4600	4508	4734
13	6560	5325	4726	4519	4738
14	8204	5434	4956	4545	4739
15	10857	5624	5377	4592	4749
16	14492	5988	6161	4686	4758
17	18546	6616	7525	4850	4777
18	22110	7725	9801	5134	4805
19	24560	9502	13163	5688	4864
20	25962	12155	17352	6679	4976
21	26546	15415	21500	8418	5176
22	26951	18501	24697	11142	5547
23	27066	20927	26643	14951	6247
24	27162	22701	27643	19275	7496
25	27279	23849	28122	23165	9584
26	27311	24622	28352	25913	12804
27	27314	25181	28533	27369	17016
28	27433	25518	28616	28089	21407
29	27367	25750	28727	28457	25046
30	27424	25853	28753	28690	27451
31	27500	25955	28883	28779	28772
32	27472	25985	28907	28890	29353
33	27588	25996	28960	28969	29584
34	27518	26079	28996	29007	29801
35	27562	26085	29035	29020	29875
36	27544	26056	29075	29049	30040
37	27564	26091	29107	29177	30146
38	27650	26132	29149	29143	30216
39	27533	26076	29187	29309	30330
40	27653	26150	29209	29214	30331
