## Supplementary Data SD1 for "qPyCR: A qPCR Data Analyzer for Template Quantification and the Detection of Performance Outliers": Primer_Performance_All.csv

Cycle	B3	B4	B5	C3	C4	C5	D3	D4	D5
1	3884	3912	3938	4223	4201	4319	4529	4579	4616
2	3882	3907	3939	4236	4213	4339	4546	4603	4631
3	3883	3917	3948	4242	4216	4343	4540	4597	4634
4	3892	3916	3947	4245	4221	4346	4554	4603	4639
5	3889	3917	3957	4248	4229	4352	4553	4603	4639
6	3897	3922	3952	4254	4238	4359	4558	4611	4649
7	3896	3923	3954	4257	4240	4358	4560	4616	4654
8	3905	3930	3960	4263	4246	4366	4570	4627	4660
9	3906	3936	3963	4271	4250	4371	4591	4642	4670
10	3916	3937	3968	4281	4261	4380	4602	4655	4689
11	3925	3947	3977	4298	4280	4394	4639	4683	4715
12	3935	3960	3989	4327	4306	4423	4698	4739	4773
13	3943	3976	4009	4381	4357	4480	4805	4849	4874
14	3971	3999	4031	4470	4444	4567	5004	5049	5082
15	4022	4043	4078	4629	4605	4730	5363	5419	5445
16	4093	4127	4157	4932	4902	5035	6042	6105	6116
17	4221	4252	4281	5463	5419	5572	7265	7329	7326
18	4434	4480	4512	6411	6342	6514	9319	9405	9396
19	4803	4867	4891	7987	7887	8103	12479	12628	12589
20	5395	5497	5526	10473	10297	10581	16735	16930	16827
21	6388	6507	6525	13893	13647	14021	21380	21599	21475
22	7890	8097	8099	17857	17511	17964	25296	25489	25364
23	10024	10314	10307	21498	21080	21568	27837	28120	27964
24	12718	13127	13076	24086	23609	24146	29291	29566	29359
25	15635	16087	16059	25540	25037	25612	29973	30220	30047
26	18101	18741	18713	26294	25762	26379	30234	30537	30371
27	20056	20807	20644	26704	26157	26790	30493	30743	30569
28	21349	22070	21941	26948	26428	27077	30553	30889	30720
29	22162	22966	22821	27136	26612	27266	30633	30953	30800
30	22588	23472	23325	27278	26751	27419	30755	31036	30912
31	23046	23818	23712	27386	26862	27542	30753	31088	30984
32	23303	24218	24058	27486	26961	27639	30792	31107	31087
33	23622	24405	24350	27600	27074	27754	30828	31242	31137
34	23817	24731	24558	27700	27148	27856	30919	31244	31214
35	23996	24848	24719	27736	27183	27891	30915	31192	31235
36	24155	25051	24852	27807	27261	27963	30894	31276	31273
37	24298	25163	25037	27842	27287	27991	30992	31276	31266
38	24445	25308	25162	27895	27349	28073	30943	31387	31342
39	24555	25411	25309	27953	27383	28101	30971	31351	31366
40	24592	25521	25438	27966	27443	28126	31036	31376	31482
