## Supplementary Data SD1 for "qPyCR: A qPCR Data Analyzer for Template Quantification and the Detection of Performance Outliers": Primer_Performance_One_Of_Each.csv

cycle	B3	C3	D3
1	3884	4223	4529
2	3882	4236	4546
3	3883	4242	4540
4	3892	4245	4554
5	3889	4248	4553
6	3897	4254	4558
7	3896	4257	4560
8	3905	4263	4570
9	3906	4271	4591
10	3916	4281	4602
11	3925	4298	4639
12	3935	4327	4698
13	3943	4381	4805
14	3971	4470	5004
15	4022	4629	5363
16	4093	4932	6042
17	4221	5463	7265
18	4434	6411	9319
19	4803	7987	12479
20	5395	10473	16735
21	6388	13893	21380
22	7890	17857	25296
23	10024	21498	27837
24	12718	24086	29291
25	15635	25540	29973
26	18101	26294	30234
27	20056	26704	30493
28	21349	26948	30553
29	22162	27136	30633
30	22588	27278	30755
31	23046	27386	30753
32	23303	27486	30792
33	23622	27600	30828
34	23817	27700	30919
35	23996	27736	30915
36	24155	27807	30894
37	24298	27842	30992
38	24445	27895	30943
39	24555	27953	30971
40	24592	27966	31036
