## Supplementary material for "qPyCR: A qPCR Data Analyzer for Template Quantification and the Detection of Performance Outliers": Primer details

### Sheet: Primers
Supplementary Data SD2: Primers used for this study
	Name	Source	Target	Sequence (5' to 3')	amplicon length (bp)	Tm
	N/A	NEB	P5 Illumina Adapter	Proprietary - component of kit master mix	unknown	unknown
	N/A	NEB	P7 Illumina Adapter	Proprietary - component of kit master mix	unknown	unknown
	Pair_1
	TB_F_Tm55_v2	Moore, 2025	E. coli 16S V3 segment	CGGAGCGACCGATGTCCGACACTCTTTCCCTACACGACGCTCTTCCGATCTCTACGGGAGGCAGCAG	136	55 target, 80 entire
	TB_R_16S	This study	E. coli 16S V3 segment	CCGACGCGCTGCGTCGGACTGGAGTTCAGACGTGTGCTCTTCCGATCTCCCATTGTGCAATATTCCCC		55 target, 80 entire
				Illumina TruSeq adapter
	Pair_2
	TB_F_Tm55_v2	Moore, 2025	E. coli 16S V3 segment	CGGAGCGACCGATGTCCGACACTCTTTCCCTACACGACGCTCTTCCGATCTCTACGGGAGGCAGCAG	141	55 target, 80 entire
	TB_R_16S_v4	This study	E. coli 16S V3 segment	CCGACGCGCTGCGTCGGACTGGAGTTCAGACGTGTGCTCTTCCGATCTTTGCGCCCATTGTGC		55 target, 80 entire
				Illumina TruSeq adapter
	Pair_3
	TB_F_16S_v3	This study	E. coli 16S V3 segment	GCTGCATGCGGAGCGACCGATGTCCGACACTCTTTCCCTACACGACGCTCTTCCGATCTCTACGGGAGGCAGCAG	157	55 target, 82 entire
	TB_R_16S_v5	This study	E. coli 16S V3 segment	CGACGTACCCGACGCGCTGCGTCGGACTGGAGTTCAGACGTGTGCTCTTCCGATCTTTGCGCCCATTGTGC		55 target, 82 entire
				Illumina TruSeq adapter
		Oligonucleotides purchased from Eurofins Genomics, NGS quality
		Tm computed using : ApE - A Plasmid Editor software by M. Wayne Davis : https://jorgensen.biology.utah.edu/wayned/ape/
